# Interplay between the cyclophilin homology domain of RANBP2 and MX2 regulates HIV-1 capsid dependencies on nucleoporins

**DOI:** 10.1101/2024.08.12.607676

**Authors:** Haley Flick, Ananya Venbakkam, Parmit K. Singh, Bailey Layish, Szu-Wei Huang, Rajalingam Radhakrishnan, Mamuka Kvaratskhelia, Alan N. Engelman, Melissa Kane

## Abstract

Interlinked interactions between the viral capsid (CA), nucleoporins (Nups), the antiviral protein myxovirus resistance 2 (MX2/MXB) influence HIV-1 nuclear entry and the outcome of infection. Although RANBP2/NUP358 has been repeatedly identified as a critical player in HIV-1 nuclear import and MX2 activity, the mechanism by which RANBP2 facilitates HIV-1 infection is not well understood. To explore the interactions between MX2, the viral CA, and RANBP2, we utilized CRISPR-Cas9 to generate cell lines expressing RANBP2 from its endogenous locus but lacking the C-terminal cyclophilin (Cyp) homology domain, and found that both HIV-1 and HIV-2 infection were reduced significantly in RANBP2_ΔCyp_ cells. Importantly, although MX2 still localized to the nuclear pore complex in RANBP2_ΔCyp_ cells, antiviral activity against HIV-1 was decreased. By generating cells expressing specific point mutations in the RANBP2-Cyp domain we determined that the effect of the RANBP2-Cyp domain on MX2 anti-HIV-1 activity is due to direct interactions between RANBP2 and CA. We further determined that CypA and RANBP2-Cyp have similar effects on HIV-1 integration targeting. Finally, we found that the Nup requirements for HIV infection and MX2 activity were altered in cells lacking the RANBP2-Cyp domain. These findings demonstrate that the RANBP2-Cyp domain affects viral infection and MX2 sensitivity by altering CA-specific interactions with cellular factors that affect nuclear import and integration targeting.

**Significance Statement:** HIV-1 entry into the nucleus is an essential step in viral replication that involves complex interactions between the viral capsid and multiple cellular proteins, including nucleoporins such as RANBP2. Nups also mediate the function of the antiviral protein MX2, however determining the precise role of Nups in HIV infection has proved challenging due to the complex nature of the nuclear pore and significant pleiotropic effects elicited by Nup depletion. We have used precise gene editing to assess the role of the Cyp domain of RANBP2 in HIV-1 infection and MX2 activity. We find that this domain affects viral infection, nucleoporin requirements, MX2 sensitivity, and integration targeting in a CA-specific manner, providing detailed insights into how RANBP2 contributes to HIV-1 infection.
