## Supporting Dataset 1 for "Interplay between the cyclophilin homology domain of RANBP2 and MX2 regulates HIV-1 capsid dependencies on nucleoporins"

### Sheet: Experiment 1 Results
	total sites	sites in genes	%	TSS	%	CpG	%	LAD	%	SPADs	%	GD	PCR duplicates	qubit reading (ng/ul)	Amount of DNA in 50 µl (ng)
CGCTCAGTTC_A1	230	189	82.2	9	3.9	15	6.5	37	16.1	60	26.1	19.7	8078	17.1	855
AGAGCACTAG_B1	292	258	88.4	10	3.4	20	6.8	42	14.4	82	28.1	21.6	3087	9.34	467
A1+B1 BP2delCyp	522	447	85.6	19	3.6	35	6.7	79	15.1	142	27.2	20.7
TATCTGACCT_A2	167	132	79	6	3.6	9	5.4	56	33.5	41	24.6	16.8	8115	10.5	525
TGCCTTGATC_B2	179	136	76	7	3.9	8	4.5	49	27.4	33	18.4	15.9	12215	8.04	402
A2+B2 BP2delCyp+Mx2	346	268	77.5	13	3.8	17	4.9	105	30.3	74	21.4	16.35
ATATGAGACG_A3	351	293	83.5	11	3.1	17	4.8	74	21.1	98	27.9	21.9	10320	12.2	610
CTACTCAGTC_B3	537	448	83.4	25	4.7	33	6.1	81	15.1	158	29.4	20.9	33463	11.9	595
A3+B3 BP2delCyp #2	888	741	83.4	36	4.1	50	5.6	155	17.5	256	28.8	21.4
CTTATGGAAT_A4	170	132	77.6	12	7.1	18	10.6	40	23.5	41	24.1	17.5	9721	19.8	990
TCGTCTGACT_B4	222	160	72.1	12	5.4	14	6.3	58	26.1	55	24.8	17.6	19473	13.7	685
A4+B4 BP2delCyp #2 +Mx2	392	292	74.5	24	6.1	32	8.2	98	25	96	24.5	17.55
TAATCTCGTC_A5	877	658	75	43	4.9	49	5.6	190	21.7	238	27.1	20.3	50370	19.7	985
GAACATACGG_B5	700	545	77.9	32	4.6	37	5.3	172	24.6	168	24	18.2	169993	12.4	620
A5+B5 Control	1577	1203	76.3	75	4.8	86	5.5	362	23	406	25.7	19.25
GCGCGATGTT_A6	391	315	80.6	20	5.1	12	3.1	96	24.6	68	17.4	16.4	8684	15.4	770
CCTATGACTC_B6	961	554	57.6	40	4.2	54	5.6	355	36.9	137	14.3	13.3	524392	8.62	431
A6+B6 Control + Mx2	1352	869	64.3	60	4.4	66	4.9	451	33.4	205	15.2	14.85
RIC	31846	15313	48.1	1710	5.4	1932	6.1	13916	43.7	1852	5.8	9.5
WT HEK293T	20461		82.9		3.9		5.5		18.7		31.5	21.3
LKO HEK293T	10702		62.2		9.1		11.6		28.9		17.2	14.9
CKO HEK293T	33056		60.8		1.8		1		59.8		0.9	6.5
HIV-1 HEK293T cell data from Table 1; Li et al., 2020, mBio
TSS, transcriptional start site; GD, gene density (genes/Mb); LAD = Lamin associated domain that is heterochromatin in nature; SPADs = speckle-associated domains
P-values were calculated in a pairwise comparison where A1, B1, or A1+B1 were used as WT. Significant values are highlighted in Yellow color
GD
	AGAGCACTAG_B1	ATATGAGACG_A3	CGCTCAGTTC_A1	CTACTCAGTC_B3	CTTATGGAAT_A4	GAACATACGG_B5	GCGCGATGTT_A6	RIC	TAATCTCGTC_A5	TATCTGACCT_A2	TCGTCTGACT_B4	TGCCTTGATC_B2	A1+B1	A2+B2	A3+B3	A4+B4	A5+B5	CCTATGACTC_B6	A6+B6
AGAGCACTAG_B1	1	0.592454	0.262809	0.805178	0.000655031	0.00115499	8.71272e-05		0.313467	0.000706196	0.00177452	6.65665e-05						1.22701e-17
ATATGAGACG_A3		1	0.0830872	0.369549	9.46982e-05	4.11445e-05	1.80527e-06		0.0773845	8.4276e-05	0.000201961	4.96272e-06						9.53151e-23
CGCTCAGTTC_A1			1	0.274833	0.0158295	0.0853303	0.0146298		0.685937	0.0179142	0.0456382	0.00366156						2.74615e-11
CTACTCAGTC_B3				1	0.000328448	0.000182822	1.04603e-05		0.341809	0.000353333	0.000743579	2.11563e-05						4.08473e-26
CTTATGGAAT_A4					1	0.179167	0.479434		0.00246358	0.976342	0.553708	0.717977						0.00884751
GAACATACGG_B5						1	0.312383		0.00205356	0.219397	0.455994	0.0661134						1.02956e-12
GCGCGATGTT_A6							1		0.000146381	0.55207	0.966484	0.267291	0.000106368	0.28846	1.92469e-07	0.714257	0.00552831	1.95869e-07
RIC
TAATCTCGTC_A5									1	0.00301049	0.00523749	0.000243978						6.2443e-27
TATCTGACCT_A2										1	0.583453	0.709195						0.00558808
TCGTCTGACT_B4											1	0.324094						9.37629e-05
TGCCTTGATC_B2												1						0.0168843
A1+B1													1	5.27174e-06	0.347002	9.04992e-05	0.0581775		9.97355e-19
A2+B2														1	9.58072e-09	0.477327	0.000358728		0.0328599
A3+B3															1	3.45429e-07	0.000469476		5.82241e-32
A4+B4																1	0.00369281		0.00207195
A5+B5																	1		8.83576e-22
A6+B6																			1
Genic %
	CGCTCAGTTC_A1	AGAGCACTAG_B1	combined_A1_B1)	TATCTGACCT_A2	TGCCTTGATC_B2	A2+B2	ATATGAGACG_A3	CTACTCAGTC_B3	A3+B3	CTTATGGAAT_A4	TCGTCTGACT_B4	A4+B4	RIC	TAATCTCGTC_A5	GAACATACGG_B5	A5+B5	GCGCGATGTT_A6	CCTATGACTC_B6	A6+B6
CGCTCAGTTC_A1	1	0.0588884	0.229731	0.441144	0.139232	0.207223	0.735243	0.675347	0.622538	0.309519	0.0133952	0.0291585	1.90873e-26	0.0231189	0.191875	0.0533077	0.671337	9.28194e-13	3.68645e-08
AGAGCACTAG_B1		1	0.285545	0.00961575	0.000759316	0.00035525	0.089778	0.0653702	0.0490323	0.00323399	3.81693e-06	6.25519e-06	2.40647e-47	7.1102e-07	8.89813e-05	1.52032e-06	0.00622264	1.53207e-24	1.09602e-17
A1+B1			1	0.0517636	0.00377113	0.00260369	0.388971	0.350291	0.289851	0.0169578	3.00149e-05	2.9143e-05	6.82037e-71	1.87804e-06	0.000646255	3.66692e-06	0.0475338	3.53701e-30	3.19158e-21
TATCTGACCT_A2				1	0.521756	0.733789	0.222895	0.201712	0.180269	0.792305	0.124945	0.280828	2.92449e-16	0.280998	0.835113	0.501302	0.728468	7.78546e-08	0.000127738
TGCCTTGATC_B2					1	0.743221	0.0464886	0.0340107	0.0240259	0.799881	0.424217	0.755221	4.36465e-14	0.849579	0.616407	0.926271	0.222899	2.73256e-06	0.00188564
A2+B2						1	0.0556602	0.0281083	0.0171817	1	0.162645	0.388679	1.33559e-28	0.415487	0.874884	0.67481	0.318698	2.70039e-11	2.67194e-06
ATATGAGACG_A3							1	1	1	0.117712	0.00150362	0.00301837	1.33958e-42	0.00146518	0.0344492	0.00363532	0.339369	2.67328e-19	8.98466e-13
CTACTCAGTC_B3								1	1	0.107964	0.000633922	0.000952994	7.0219e-64	0.000196424	0.0172556	0.000455734	0.260066	1.13134e-25	2.95118e-17
A3+B3									1	0.0775421	0.000240245	0.000289848	1.35444e-103	1.34852e-05	0.00557422	2.46583e-05	0.230167	1.85181e-34	7.31549e-24
CTTATGGAAT_A4										1	0.242612	0.4564	4.30081e-15	0.49689	1	0.775495	0.42669	6.18188e-07	0.000423199
TCGTCTGACT_B4											1	0.567543	5.81982e-13	0.38927	0.0845365	0.180785	0.0204287	7.12497e-05	0.027114
A4+B4												1	4.28497e-26	0.833947	0.232846	0.468006	0.0487986	5.05941e-09	0.000158349
RIC													1	7.87705e-58	2.35482e-57	1.0562e-110	1.49898e-39	5.08182e-09	1.24607e-31
TAATCTCGTC_A5														1	0.210832	0.491237	0.0311065	3.68784e-15	7.74797e-08
GAACATACGG_B5															1	0.420468	0.315511	4.58558e-18	2.01988e-10
A5+B5																1	0.0801477	1.54512e-22	1.21412e-12
GCGCGATGTT_A6																	1	2.38648e-16	4.19867e-10
CCTATGACTC_B6																		1	0.00133285
A6+B6																			1
TSS
	CGCTCAGTTC_A1	AGAGCACTAG_B1	combined_A1_B1)	TATCTGACCT_A2	TGCCTTGATC_B2	A2+B2	ATATGAGACG_A3	CTACTCAGTC_B3	A3+B3	CTTATGGAAT_A4	TCGTCTGACT_B4	A4+B4	RIC	TAATCTCGTC_A5	GAACATACGG_B5	A5+B5	GCGCGATGTT_A6	CCTATGACTC_B6	A6+B6
CGCTCAGTTC_A1	1	0.816584	0.836655	1	1	1	0.646279	0.706633	1	0.179272	0.507416	0.270132	0.459957	0.603092	0.853166	0.736874	0.559137	1	0.861699
AGAGCACTAG_B1		1	1	1	0.802815	1	0.828338	0.472059	0.729141	0.110622	0.280871	0.113739	0.188968	0.333446	0.491067	0.361915	0.347152	0.732705	0.523929
A1+B1			1	1	0.821761	1	0.850073	0.443792	0.77653	0.0848016	0.315721	0.0844069	0.0941604	0.285684	0.471345	0.329359	0.321691	0.678202	0.521718
TATCTGACCT_A2				1	1	1	0.795047	0.669502	1	0.22536	0.470952	0.305301	0.389317	0.553757	0.678536	0.697577	0.516186	1	0.839868
TGCCTTGATC_B2					1	1	0.621108	0.835239	1	0.240603	0.637586	0.324849	0.504486	0.700616	0.839958	0.711764	0.672141	1	1
A2+B2						1	0.682958	0.611621	0.872539	0.125886	0.403514	0.176296	0.228242	0.449488	0.628476	0.479698	0.475925	0.873941	0.657567
ATATGAGACG_A3							1	0.29942	0.511932	0.0658067	0.1942	0.0582005	0.072075	0.217431	0.323067	0.200839	0.201318	0.518462	0.367627
CTACTCAGTC_B3								1	0.591335	0.236436	0.711438	0.373019	0.561278	0.898464	1	1	0.758968	0.692116	0.80692
A3+B3									1	0.104652	0.359876	0.115221	0.0951798	0.42129	0.6198	0.479052	0.378161	1	0.749192
CTTATGGAAT_A4										1	0.52911	0.708728	0.305625	0.259213	0.177057	0.192956	0.427995	0.110249	0.127285
TCGTCTGACT_B4											1	0.858431	0.881834	0.731886	0.590885	0.618407	0.852653	0.466186	0.490179
A4+B4												1	0.498253	0.414935	0.316599	0.300632	0.642021	0.157044	0.180423
RIC													1	0.594879	0.395955	0.32904	0.910317	0.108631	0.154703
TAATCTCGTC_A5														1	0.812291	0.921617	0.889047	0.500173	0.607241
GAACATACGG_B5															1	0.914722	0.767179	0.715184	0.910595
A5+B5																1	0.792009	0.555138	0.724018
GCGCGATGTT_A6																	1	0.466973	0.583481
CCTATGACTC_B6																		1	0.835765
A6+B6																			1
CpG
	CGCTCAGTTC_A1	AGAGCACTAG_B1	combined_A1_B1)	TATCTGACCT_A2	TGCCTTGATC_B2	A2+B2	ATATGAGACG_A3	CTACTCAGTC_B3	A3+B3	CTTATGGAAT_A4	TCGTCTGACT_B4	A4+B4	RIC	TAATCTCGTC_A5	GAACATACGG_B5	A5+B5	GCGCGATGTT_A6	CCTATGACTC_B6	A6+B6
CGCTCAGTTC_A1	1	1	1	0.676505	0.397164	0.459196	0.457624	0.871161	0.635161	0.197496	1	0.530849	0.780722	0.633614	0.508421	0.537709	0.064481	0.636993	0.329749
AGAGCACTAG_B1		1	1	0.690608	0.322466	0.312362	0.309627	0.766504	0.475216	0.164201	0.859352	0.562098	0.538354	0.473217	0.369197	0.335965	0.0270984	0.478118	0.1909
A1+B1			1	0.716052	0.366958	0.308698	0.307697	0.802213	0.419156	0.0997814	1	0.442417	0.518013	0.416242	0.326561	0.280531	0.0150708	0.423602	0.137322
TATCTGACCT_A2				1	0.805153	0.831607	0.830549	0.85229	1	0.107398	0.829162	0.290768	0.870745	1	1	1	0.22413	1	0.706935
TGCCTTGATC_B2					1	1	1	0.462653	0.717215	0.0401129	0.510981	0.11554	0.527159	0.716256	0.849193	0.726056	0.462658	0.718949	1
A2+B2						1	1	0.460749	0.676732	0.0240212	0.570663	0.102361	0.427915	0.778765	0.882467	0.792248	0.254737	0.680018	1
ATATGAGACG_A3							1	0.45877	0.676326	0.0235223	0.454523	0.0762989	0.42944	0.675616	0.882405	0.792769	0.256092	0.679674	1
CTACTCAGTC_B3								1	0.726624	0.0608808	1	0.243418	0.927285	0.725268	0.536467	0.58776	0.0311873	0.729856	0.30262
A3+B3									1	0.024824	0.747237	0.106726	0.668389	1	0.824536	0.854587	0.0489656	1	0.4371
CTTATGGAAT_A4										1	0.138986	0.419804	0.022505	0.0242883	0.0207082	0.0152495	0.000718792	0.0249002	0.00637398
TCGTCTGACT_B4											1	0.430103	0.887327	0.631436	0.61304	0.637866	0.0625884	0.748676	0.40803
A4+B4												1	0.0886959	0.105372	0.0694194	0.0561485	0.00279599	0.0862673	0.0174448
RIC													1	0.615318	0.423566	0.356925	0.0100319	0.630643	0.0795226
TAATCTCGTC_A5														1	0.824117	0.926447	0.063852	1	0.493021
GAACATACGG_B5															1	0.920208	0.0955258	0.827464	0.749145
A5+B5																1	0.0518853	0.85816	0.504805
GCGCGATGTT_A6																	1	0.0513896	0.16376
CCTATGACTC_B6																		1	0.447486
A6+B6																			1
LAD
	CGCTCAGTTC_A1	AGAGCACTAG_B1	combined_A1_B1)	TATCTGACCT_A2	TGCCTTGATC_B2	A2+B2	ATATGAGACG_A3	CTACTCAGTC_B3	A3+B3	CTTATGGAAT_A4	TCGTCTGACT_B4	A4+B4	RIC	TAATCTCGTC_A5	GAACATACGG_B5	A5+B5	GCGCGATGTT_A6	CCTATGACTC_B6	A6+B6
CGCTCAGTTC_A1	1	0.62368	0.743188	6.76893e-05	0.00696542	0.000109119	0.160539	0.743625	0.694968	0.0725339	0.0108919	0.00895358	7.75964e-19	0.0665881	0.00812895	0.021304	0.0148969	2.86218e-10	4.97642e-08
AGAGCACTAG_B1		1	0.837428	2.92933e-06	0.000720065	1.9933e-06	0.0305773	0.838241	0.240333	0.0162537	0.00106582	0.000762113	1.31614e-26	0.00666246	0.000356019	0.000851234	0.00104317	3.81259e-14	2.1408e-11
A1+B1			1	6.07249e-07	0.000464137	1.19545e-07	0.0291096	1	0.267085	0.0140176	0.000610074	0.000261478	9.16719e-44	0.00256925	5.78532e-05	0.000117395	0.000472412	1.3123e-19	4.05741e-16
TATCTGACCT_A2				1	0.242317	0.478501	0.00330256	5.67377e-07	7.20223e-06	0.0531988	0.116706	0.0491102	0.00963385	0.00139434	0.0241462	0.00308038	0.0375489	0.433469	1
TGCCTTGATC_B2					1	0.544165	0.127473	0.000467471	0.00336438	0.461492	0.820666	0.606063	9.79167e-06	0.0968214	0.441178	0.192525	0.470344	0.0136942	0.126643
A2+B2						1	0.0055359	8.41538e-08	1.26224e-06	0.11832	0.296641	0.116604	4.62949e-07	0.00179729	0.0527437	0.00449311	0.082246	0.0302466	0.304643
ATATGAGACG_A3							1	0.023792	0.144138	0.572255	0.185541	0.223016	1.154e-18	0.877864	0.217286	0.480839	0.293873	3.09917e-08	7.04176e-06
CTACTCAGTC_B3								1	0.270076	0.0139199	0.000615054	0.00020011	4.11835e-45	0.00218915	3.63903e-05	8.2997e-05	0.0003646	4.65613e-20	1.73668e-16
A3+B3									1	0.0666221	0.00422721	0.00228023	2.31535e-60	0.026461	0.000577435	0.00138296	0.00369315	3.5182e-21	4.04372e-17
CTTATGGAAT_A4										1	0.637973	0.74969	5.94424e-08	0.613012	0.842311	0.848337	0.830883	0.000641819	0.00906867
TCGTCTGACT_B4											1	0.772788	8.73245e-08	0.17737	0.656664	0.309334	0.698675	0.00228428	0.0364336
A4+B4												1	2.51423e-14	0.192447	0.883915	0.386796	0.934057	2.04598e-05	0.0016247
RIC													1	1.71673e-41	2.8696e-25	2.70244e-63	6.46232e-15	3.09848e-05	3.19825e-14
TAATCTCGTC_A5														1	0.18498	0.480279	0.275193	6.76508e-13	1.95881e-09
GAACATACGG_B5															1	0.421451	1	8.77331e-08	4.0154e-05
A5+B5																1	0.504299	5.32799e-14	3.90112e-10
GCGCGATGTT_A6																	1	1.08079e-05	0.00102043
CCTATGACTC_B6																		1	0.0766884
A6+B6																			1
SPADs
	CGCTCAGTTC_A1	AGAGCACTAG_B1	combined_A1_B1)	TATCTGACCT_A2	TGCCTTGATC_B2	A2+B2	ATATGAGACG_A3	CTACTCAGTC_B3	A3+B3	CTTATGGAAT_A4	TCGTCTGACT_B4	A4+B4	RIC	TAATCTCGTC_A5	GAACATACGG_B5	A5+B5	GCGCGATGTT_A6	CCTATGACTC_B6	A6+B6
CGCTCAGTTC_A1	1	0.621919	0.789178	0.815523	0.0748654	0.192548	0.635211	0.382617	0.459716	0.727123	0.829039	0.701703	8.22795e-23	0.802326	0.536826	0.935721	0.0104257	4.31571e-05	0.000116606
AGAGCACTAG_B1		1	0.806366	0.444303	0.0202396	0.052662	1	0.748525	0.823338	0.383569	0.421718	0.29207	6.89011e-33	0.762144	0.19915	0.425028	0.00104554	1.67049e-07	6.24887e-07
A1+B1			1	0.546459	0.0212017	0.0546351	0.81708	0.453206	0.54025	0.483628	0.525685	0.361985	3.54976e-53	1	0.207342	0.527274	0.000469391	2.5481e-09	6.0819e-09
TATCTGACCT_A2				1	0.190022	0.43061	0.458452	0.238751	0.302212	1	1	1	3.63425e-15	0.567063	0.919838	0.780355	0.061761	0.00123815	0.00354946
TGCCTTGATC_B2					1	0.493094	0.0190058	0.004529	0.00417176	0.238299	0.145646	0.130782	4.67527e-09	0.0146567	0.13441	0.035854	0.813281	0.169618	0.272017
A2+B2						1	0.0531146	0.00965859	0.00806002	0.500649	0.357121	0.336	4.85501e-22	0.0413721	0.391382	0.0996183	0.190264	0.00278115	0.00715595
ATATGAGACG_A3							1	0.649913	0.780366	0.398524	0.438788	0.3156	1.29482e-38	0.777365	0.176129	0.420352	0.000770919	3.75721e-08	1.16311e-07
CTACTCAGTC_B3								1	0.810006	0.203539	0.214131	0.101394	6.87431e-64	0.360521	0.037121	0.101457	2.69333e-05	4.77508e-12	6.7392e-12
A3+B3									1	0.226675	0.242916	0.118383	2.41265e-98	0.457936	0.0344815	0.0978886	1.05532e-05	1.67249e-14	9.76705e-15
CTTATGGAAT_A4										1	0.906141	1	7.00435e-15	0.449152	1	0.71154	0.0811117	0.00191762	0.00398049
TCGTCTGACT_B4											1	1	6.1207e-20	0.497878	0.857278	0.805672	0.0355646	0.00025272	0.00060899
A4+B4												1	7.73042e-33	0.334836	0.882931	0.650504	0.0175764	1.14098e-05	3.77237e-05
RIC													1	5.14574e-86	5.39549e-54	1.76102e-132	1.49755e-15	8.82016e-21	2.59281e-33
TAATCTCGTC_A5														1	0.16441	0.472735	0.000160233	8.86975e-12	8.48031e-12
GAACATACGG_B5															1	0.402753	0.0113873	5.11566e-07	1.28183e-06
A5+B5																1	0.000452791	3.21295e-12	1.73537e-12
GCGCGATGTT_A6																	1	0.155214	0.304358
CCTATGACTC_B6																		1	0.552923
A6+B6																			1
Samples	LTR oligo (5'-3')	Linker oligo (5'-3')
A1	AATGATACGGCGACCACCGAGATCTACACTCTTTCCCTACACGACGCTCTTCCGATC T CGCTCAGTTC ct gttcgagatcctacaGATATCTTGTCTTC	CAAGCAGAAGACGGCATACGAGATCGGTCTCGGCATTCCTGCTGAACCGCTCTTCCGATCTGTAATACGACTCACTATAGGGC
A2	AATGATACGGCGACCACCGAGATCTACACTCTTTCCCTACACGACGCTCTTCCGATC T TATCTGACCT ct gttcgagatcctacaGATATCTTGTCTTC	CAAGCAGAAGACGGCATACGAGATCGGTCTCGGCATTCCTGCTGAACCGCTCTTCCGATCTGCTATAGCAGCACATCAGTTAG
A3	AATGATACGGCGACCACCGAGATCTACACTCTTTCCCTACACGACGCTCTTCCGATC T ATATGAGACG ct gttcgagatcctacaGATATCTTGTCTTC	CAAGCAGAAGACGGCATACGAGATCGGTCTCGGCATTCCTGCTGAACCGCTCTTCCGATCTGAGAATCCATGAGTATGCTCAC
A4	AATGATACGGCGACCACCGAGATCTACACTCTTTCCCTACACGACGCTCTTCCGATC T CTTATGGAAT ct gttcgagatcctacaGATATCTTGTCTTC	CAAGCAGAAGACGGCATACGAGATCGGTCTCGGCATTCCTGCTGAACCGCTCTTCCGATCTGATCATGCGAGATACATCTCAG
A5	AATGATACGGCGACCACCGAGATCTACACTCTTTCCCTACACGACGCTCTTCCGATC T TAATCTCGTC ct gttcgagatcctacaGATATCTTGTCTTC	CAAGCAGAAGACGGCATACGAGATCGGTCTCGGCATTCCTGCTGAACCGCTCTTCCGATCTGTATCTCAACAAGCAGCTTGAG
A6	AATGATACGGCGACCACCGAGATCTACACTCTTTCCCTACACGACGCTCTTCCGATC T GCGCGATGTT ct gttcgagatcctacaGATATCTTGTCTTC	CAAGCAGAAGACGGCATACGAGATCGGTCTCGGCATTCCTGCTGAACCGCTCTTCCGATCTGCCATGGAATATGCAATCTGAC
B1	AATGATACGGCGACCACCGAGATCTACACTCTTTCCCTACACGACGCTCTTCCGATC T AGAGCACTAG ct gttcgagatcctacaGATATCTTGTCTTC	CAAGCAGAAGACGGCATACGAGATCGGTCTCGGCATTCCTGCTGAACCGCTCTTCCGATCTCAACTTGCGTGCAATTAACGAG
B2	AATGATACGGCGACCACCGAGATCTACACTCTTTCCCTACACGACGCTCTTCCGATC T TGCCTTGATC ct gttcgagatcctacaGATATCTTGTCTTC	CAAGCAGAAGACGGCATACGAGATCGGTCTCGGCATTCCTGCTGAACCGCTCTTCCGATCTCAGGATGCGTAATACGAATCTC
B3	AATGATACGGCGACCACCGAGATCTACACTCTTTCCCTACACGACGCTCTTCCGATC T CTACTCAGTC ct gttcgagatcctacaGATATCTTGTCTTC	CAAGCAGAAGACGGCATACGAGATCGGTCTCGGCATTCCTGCTGAACCGCTCTTCCGATCTGACTTGAACCGTAGCATCTAAG
B4	AATGATACGGCGACCACCGAGATCTACACTCTTTCCCTACACGACGCTCTTCCGATC T TCGTCTGACT ct gttcgagatcctacaGATATCTTGTCTTC	CAAGCAGAAGACGGCATACGAGATCGGTCTCGGCATTCCTGCTGAACCGCTCTTCCGATCTGAGCCTACGTTACGCAATATAG
B5	AATGATACGGCGACCACCGAGATCTACACTCTTTCCCTACACGACGCTCTTCCGATC T GAACATACGG ct gttcgagatcctacaGATATCTTGTCTTC	CAAGCAGAAGACGGCATACGAGATCGGTCTCGGCATTCCTGCTGAACCGCTCTTCCGATCTCACGGATAGTCTGAACGATATC
B6	AATGATACGGCGACCACCGAGATCTACACTCTTTCCCTACACGACGCTCTTCCGATC T CCTATGACTC ct gttcgagatcctacaGATATCTTGTCTTC	CAAGCAGAAGACGGCATACGAGATCGGTCTCGGCATTCCTGCTGAACCGCTCTTCCGATCTGACGTACATACTGATCGCATAG

### Sheet: Legend
From each vial (A1 to A6 and B1 to B6), 50 microliter was digested.
LTR primers for PCR amplification were U3 EIAV specific.
The results are for to the hg19 human genome.
Integration sites were analyzed to standard genomic features: genes, transcription start sites, CpG, speckle-associated domains, and lamina-associated domains.
The results are summarized in columns B to M have results for genomic features.
Rows 25 to 27 have information about published integration sites and their distribution for the various genomic annotations in WT HEK293, LEDGF KO, and CPSF6 KO. This data is from Li et al., 2021, mBio.
Column N has sites that were determined more than one time; column O has Qubit reading specifically for DNA in ng/ul; and column P has the value for total digested DNA.
Yellow highlighted P values are significant.
p-values for pairwise comparison are given. Fisher exact test was used for each feature except gene density where I used Wilcoxon sum rank test.
	SPADs=speckle-associated domains
	LAD=lamina-associated domain
	GD=Avg. number of gene per Mb.
	RIC= random integration control for insilico generated sites.
Experiment 1 Samples:
1 - BP2delCyp (Clone A42) no Dox
2 - BP2delCyp (Clone A42) +Dox (with Mx2)
3 - BP2delCyp (Clone A110) no Dox
4 - BP2delCyp (Clone A110) +Dox (with Mx2)
5 - Control Clone no Dox
6 - Control Clong +Dox (with Mx2)
Experiment 2 Samples:
A=CypA KO (Clone 1T.44)
B= BP2delCyp (Clone A42)
C=BP2delCyp (Clones 3T.57)
D= Control (Clone C4)
- = No Dox (no Mx2)
+ = + Dox (with Mx2)

### Sheet: Experiment 2 Results
Sample	total sites	in genes	%	TSS	%	CpG	%	LAD	%	SPADs	%	GD	≈
1A-	827	690	83.4	46	5.6	66	8	139	16.8	286	34.6	23.1	A=CypA KO (1T.44)
1A+	687	470	68.4	33	4.8	35	5.1	237	34.5	121	17.6	14.9
1B-	1531	1248	81.5	73	4.8	117	7.6	266	17.4	469	30.6	21.8	B= BP2delCyp (A42)
1B+	1679	1322	78.7	78	4.6	107	6.4	402	23.9	426	25.4	19.3
1C-	3060	2426	79.3	141	4.6	199	6.5	563	18.4	874	28.6	21.1	C=BP2delCyp (3T.57)
1C+	1578	1195	75.7	58	3.7	84	5.3	350	22.2	366	23.2	18.2
1D-	5740	4445	77.4	235	4.1	304	5.3	1475	25.7	1363	23.7	18.5	D= Control (C4)
1D+	2324	1822	78.4	96	4.1	127	5.5	604	26	525	22.6	18
1E-	9983	7766	77.8	415	4.2	574	5.7	2618	26.2	2365	23.7	18.3	- = No Dox (no Mx2)
1E+	1447	1106	76.4	59	4.1	70	4.8	371	25.6	317	21.9	17.4	+ = + Dox (with Mx2)
2A-	990	808	81.6	39	3.9	62	6.3	191	19.3	285	28.8	21.2
2A+	899	723	80.4	43	4.8	65	7.2	166	18.5	272	30.3	21.7
2B-	1959	1598	81.6	88	4.5	129	6.6	342	17.5	643	32.8	22.2
2B+	520	425	81.7	22	4.2	22	4.2	126	24.2	131	25.2	18.7
2C-	4691	3808	81.2	235	5	325	6.9	840	17.9	1495	31.9	21.9
2C+	3437	2674	77.8	141	4.1	171	5	769	22.4	920	26.8	19.8
2D-	3659	2930	80.1	156	4.3	214	5.8	884	24.2	882	24.1	18.9
2D+	1411	1079	76.5	65	4.6	65	4.6	378	26.8	301	21.3	16.7
WT HEK293T	20461		82.9		3.9		5.5		18.7		31.5	21.3
LKO HEK293T	10702		62.2		9.1		10.7		28.9		17.2	14.9
CKO HEK293T	33056		60.8		1.8		1.2		59.8		0.9	6.5
DKO HEK293T	22779		44.6		4.7		4.9		59		2.7	7.2
RIC	112183		45.1		3.3		3.2		51.2		2.8	7.9
HIV-1 HEK293T cell data from Table 1; Li et al., 2020, mBio
TSS, transcriptional start site; GD, gene density (genes/Mb); LAD = Lamin associated domain that is heterochromatin in nature; SPADs = speckles associated domain
Sample	LTR oligo (5'-3')	Linker oligo (5'-3')
1A-	AATGATACGGCGACCACCGAGATCTACACTCTTTCCCTACACGACGCTCTTCCGATC T CGCTCAGTTC ct gttcgagatcctacaGATATCTTGTCTTC	CAAGCAGAAGACGGCATACGAGATCGGTCTCGGCATTCCTGCTGAACCGCTCTTCCGATCTGTAATACGACTCACTATAGGGC
1A+	AATGATACGGCGACCACCGAGATCTACACTCTTTCCCTACACGACGCTCTTCCGATC T TATCTGACCT ct gttcgagatcctacaGATATCTTGTCTTC	CAAGCAGAAGACGGCATACGAGATCGGTCTCGGCATTCCTGCTGAACCGCTCTTCCGATCTGCTATAGCAGCACATCAGTTAG
1B-	AATGATACGGCGACCACCGAGATCTACACTCTTTCCCTACACGACGCTCTTCCGATC T ATATGAGACG ct gttcgagatcctacaGATATCTTGTCTTC	CAAGCAGAAGACGGCATACGAGATCGGTCTCGGCATTCCTGCTGAACCGCTCTTCCGATCTGAGAATCCATGAGTATGCTCAC
1B+	AATGATACGGCGACCACCGAGATCTACACTCTTTCCCTACACGACGCTCTTCCGATC T CTTATGGAAT ct gttcgagatcctacaGATATCTTGTCTTC	CAAGCAGAAGACGGCATACGAGATCGGTCTCGGCATTCCTGCTGAACCGCTCTTCCGATCTGATCATGCGAGATACATCTCAG
1C-	AATGATACGGCGACCACCGAGATCTACACTCTTTCCCTACACGACGCTCTTCCGATC T TAATCTCGTC ct gttcgagatcctacaGATATCTTGTCTTC	CAAGCAGAAGACGGCATACGAGATCGGTCTCGGCATTCCTGCTGAACCGCTCTTCCGATCTGTATCTCAACAAGCAGCTTGAG
1C+	AATGATACGGCGACCACCGAGATCTACACTCTTTCCCTACACGACGCTCTTCCGATC T GCGCGATGTT ct gttcgagatcctacaGATATCTTGTCTTC	CAAGCAGAAGACGGCATACGAGATCGGTCTCGGCATTCCTGCTGAACCGCTCTTCCGATCTGCCATGGAATATGCAATCTGAC
1D-	AATGATACGGCGACCACCGAGATCTACACTCTTTCCCTACACGACGCTCTTCCGATC T AGAGCACTAG ct gttcgagatcctacaGATATCTTGTCTTC	CAAGCAGAAGACGGCATACGAGATCGGTCTCGGCATTCCTGCTGAACCGCTCTTCCGATCTCAACTTGCGTGCAATTAACGAG
1D+	AATGATACGGCGACCACCGAGATCTACACTCTTTCCCTACACGACGCTCTTCCGATC T TGCCTTGATC ct gttcgagatcctacaGATATCTTGTCTTC	CAAGCAGAAGACGGCATACGAGATCGGTCTCGGCATTCCTGCTGAACCGCTCTTCCGATCTCAGGATGCGTAATACGAATCTC
1E-	AATGATACGGCGACCACCGAGATCTACACTCTTTCCCTACACGACGCTCTTCCGATC T CTACTCAGTC ct gttcgagatcctacaGATATCTTGTCTTC	CAAGCAGAAGACGGCATACGAGATCGGTCTCGGCATTCCTGCTGAACCGCTCTTCCGATCTGACTTGAACCGTAGCATCTAAG
1E+	AATGATACGGCGACCACCGAGATCTACACTCTTTCCCTACACGACGCTCTTCCGATC T TCGTCTGACT ct gttcgagatcctacaGATATCTTGTCTTC	CAAGCAGAAGACGGCATACGAGATCGGTCTCGGCATTCCTGCTGAACCGCTCTTCCGATCTGAGCCTACGTTACGCAATATAG
2A-	AATGATACGGCGACCACCGAGATCTACACTCTTTCCCTACACGACGCTCTTCCGATC T GAACATACGG ct gttcgagatcctacaGATATCTTGTCTTC	CAAGCAGAAGACGGCATACGAGATCGGTCTCGGCATTCCTGCTGAACCGCTCTTCCGATCTCACGGATAGTCTGAACGATATC
2A+	AATGATACGGCGACCACCGAGATCTACACTCTTTCCCTACACGACGCTCTTCCGATC T CCTATGACTC ct gttcgagatcctacaGATATCTTGTCTTC	CAAGCAGAAGACGGCATACGAGATCGGTCTCGGCATTCCTGCTGAACCGCTCTTCCGATCTGACGTACATACTGATCGCATAG
2B-	AATGATACGGCGACCACCGAGATCTACACTCTTTCCCTACACGACGCTCTTCCGATC T TAATGGCAAG ct gttcgagatcctacaGATATCTTGTCTTC	CAAGCAGAAGACGGCATACGAGATCGGTCTCGGCATTCCTGCTGAACCGCTCTTCCGATCTGATTGCAATAATCGCGCTACAG
2B+	AATGATACGGCGACCACCGAGATCTACACTCTTTCCCTACACGACGCTCTTCCGATC T GTGCCGCTTC ct gttcgagatcctacaGATATCTTGTCTTC	CAAGCAGAAGACGGCATACGAGATCGGTCTCGGCATTCCTGCTGAACCGCTCTTCCGATCTCAGTTAGACTACACGTTAGACG
2C-	AATGATACGGCGACCACCGAGATCTACACTCTTTCCCTACACGACGCTCTTCCGATC T CGGCAATGGA ct gttcgagatcctacaGATATCTTGTCTTC	CAAGCAGAAGACGGCATACGAGATCGGTCTCGGCATTCCTGCTGAACCGCTCTTCCGATCTGATTCTAAGAGCGACGTAACTC
2C+	AATGATACGGCGACCACCGAGATCTACACTCTTTCCCTACACGACGCTCTTCCGATC T GCCGTAACCG ct gttcgagatcctacaGATATCTTGTCTTC	CAAGCAGAAGACGGCATACGAGATCGGTCTCGGCATTCCTGCTGAACCGCTCTTCCGATCTGACTCGATCGATAACAGTCTAG
2D-	AATGATACGGCGACCACCGAGATCTACACTCTTTCCCTACACGACGCTCTTCCGATC T CCTCGCAACC ct gttcgagatcctacaGATATCTTGTCTTC	CAAGCAGAAGACGGCATACGAGATCGGTCTCGGCATTCCTGCTGAACCGCTCTTCCGATCTGACTGTCGTAAGAACGTTACAC
2D+	AATGATACGGCGACCACCGAGATCTACACTCTTTCCCTACACGACGCTCTTCCGATC T AGAGTGCGGC ct gttcgagatcctacaGATATCTTGTCTTC	CAAGCAGAAGACGGCATACGAGATCGGTCTCGGCATTCCTGCTGAACCGCTCTTCCGATCTCAGTGCGAACTGCAATCTAATG
2E-	AATGATACGGCGACCACCGAGATCTACACTCTTTCCCTACACGACGCTCTTCCGATC T TGCCTGGTGG ct gttcgagatcctacaGATATCTTGTCTTC	CAAGCAGAAGACGGCATACGAGATCGGTCTCGGCATTCCTGCTGAACCGCTCTTCCGATCTCAGCTAGATCGTTAAGAGTCAC
2E+	AATGATACGGCGACCACCGAGATCTACACTCTTTCCCTACACGACGCTCTTCCGATC T TGCGTGTCAC ct gttcgagatcctacaGATATCTTGTCTTC	CAAGCAGAAGACGGCATACGAGATCGGTCTCGGCATTCCTGCTGAACCGCTCTTCCGATCTCACGCAATACGTAATGGTACTG
