## Supporting Dataset 2 for "Interplay between the cyclophilin homology domain of RANBP2 and MX2 regulates HIV-1 capsid dependencies on nucleoporins"

### Sheet: Fig 3B
HIV-1				HIV-2
Dunnett's multiple comparisons test	Summary	Adjusted P Value		Dunnett's multiple comparisons test	Summary	Adjusted P Value
-CsA				-CsA
Empty vs. CypA	****	<0.0001		Empty vs. CypA	ns	0.8572
Empty vs. D66N	ns	0.9729		Empty vs. D66N	****	<0.0001
Empty vs. R69H	****	<0.0001		Empty vs. R69H	ns	0.9995
Empty vs. D66N/R69H	ns	0.5435		Empty vs. D66N/R69H	****	<0.0001
Empty vs. BP2Cyp	****	<0.0001		Empty vs. BP2Cyp	****	<0.0001
Empty vs. D3126N	*	0.0401		Empty vs. D3126N	****	<0.0001
Empty vs. K3129H	****	<0.0001		Empty vs. K3129H	****	<0.0001
Empty vs. NH	ns	0.9965		Empty vs. NH	***	0.0002
+CsA				+CsA
Empty vs. CypA	**	0.0012		Empty vs. CypA	ns	0.516
Empty vs. D66N	*	0.0167		Empty vs. D66N	ns	0.9626
Empty vs. R69H	****	<0.0001		Empty vs. R69H	*	0.0346
Empty vs. D66N/R69H	***	0.0009		Empty vs. D66N/R69H	ns	0.9411
Empty vs. BP2Cyp	****	<0.0001		Empty vs. BP2Cyp	****	<0.0001
Empty vs. D3126N	ns	0.9898		Empty vs. D3126N	****	<0.0001
Empty vs. K3129H	****	<0.0001		Empty vs. K3129H	****	<0.0001
Empty vs. NH	ns	>0.9999		Empty vs. NH	***	0.0003
Šídák's multiple comparisons test	Summary	Adjusted P Value		Šídák's multiple comparisons test	Summary	Adjusted P Value
-CsA - +CsA				-CsA - +CsA
Empty	****	<0.0001		Empty	****	<0.0001
CypA	****	<0.0001		CypA	*	0.0163
D66N	*	0.0369		D66N	****	<0.0001
R69H	****	<0.0001		R69H	ns	0.7212
D66N/R69H	*	0.0471		D66N/R69H	****	<0.0001
BP2Cyp	ns	>0.9999		BP2Cyp	ns	>0.9999
D3126N	***	0.0009		D3126N	***	0.0003
K3129H	ns	>0.9999		K3129H	ns	0.9353
NH	****	<0.0001		NH	***	0.0002

### Sheet: Fig S4
G89V				N74D				N57A				T210K				A92E				G94D				SIVmac				SIVagmTAN				EIAV				FIV
Dunnett's multiple comparisons test	Summary	Adjusted P Value		Dunnett's multiple comparisons test	Summary	Adjusted P Value		Dunnett's multiple comparisons test	Summary	Adjusted P Value		Dunnett's multiple comparisons test	Summary	Adjusted P Value		Dunnett's multiple comparisons test	Summary	Adjusted P Value		Dunnett's multiple comparisons test	Summary	Adjusted P Value		Dunnett's multiple comparisons test	Summary	Adjusted P Value		Dunnett's multiple comparisons test	Summary	Adjusted P Value		Dunnett's multiple comparisons test	Summary	Adjusted P Value		Dunnett's multiple comparisons test	Summary	Adjusted P Value
-CsA				-CsA				-CsA				-CsA				-CsA				-CsA				-CsA				-CsA				-CsA				-CsA
Empty vs. CypA	ns	0.9317		Empty vs. CypA	****	<0.0001		Empty vs. CypA	****	<0.0001		Empty vs. CypA	**	0.0052		Empty vs. CypA	ns	0.9992		Empty vs. CypA	ns	>0.9999		Empty vs. CypA	ns	0.9957		Empty vs. CypA	***	0.0009		Empty vs. CypA	*	0.0377		Empty vs. CypA	****	<0.0001
Empty vs. D66N	ns	0.5884		Empty vs. D66N	**	0.0043		Empty vs. D66N	ns	0.9932		Empty vs. D66N	ns	>0.9999		Empty vs. D66N	ns	>0.9999		Empty vs. D66N	ns	>0.9999		Empty vs. D66N	ns	0.9558		Empty vs. D66N	**	0.0072		Empty vs. D66N	*	0.0131		Empty vs. D66N	****	<0.0001
Empty vs. R69H	ns	0.8407		Empty vs. R69H	****	<0.0001		Empty vs. R69H	****	<0.0001		Empty vs. R69H	**	0.0057		Empty vs. R69H	ns	0.9995		Empty vs. R69H	ns	>0.9999		Empty vs. R69H	ns	>0.9999		Empty vs. R69H	**	0.0021		Empty vs. R69H	*	0.0179		Empty vs. R69H	****	<0.0001
Empty vs. D66N/R69H	ns	>0.9999		Empty vs. D66N/R69H	ns	0.8091		Empty vs. D66N/R69H	ns	0.7239		Empty vs. D66N/R69H	ns	0.9995		Empty vs. D66N/R69H	ns	>0.9999		Empty vs. D66N/R69H	ns	>0.9999		Empty vs. D66N/R69H	ns	0.3313		Empty vs. D66N/R69H	ns	0.0517		Empty vs. D66N/R69H	ns	0.0825		Empty vs. D66N/R69H	****	<0.0001
Empty vs. BP2Cyp	ns	0.7297		Empty vs. BP2Cyp	****	<0.0001		Empty vs. BP2Cyp	****	<0.0001		Empty vs. BP2Cyp	***	0.0009		Empty vs. BP2Cyp	ns	0.9999		Empty vs. BP2Cyp	ns	>0.9999		Empty vs. BP2Cyp	ns	>0.9999		Empty vs. BP2Cyp	***	0.0003		Empty vs. BP2Cyp	ns	0.1559		Empty vs. BP2Cyp	****	<0.0001
Empty vs. D3126N	ns	0.9828		Empty vs. D3126N	ns	0.9995		Empty vs. D3126N	ns	0.8897		Empty vs. D3126N	ns	0.8124		Empty vs. D3126N	ns	>0.9999		Empty vs. D3126N	ns	0.9999		Empty vs. D3126N	ns	>0.9999		Empty vs. D3126N	ns	0.9991		Empty vs. D3126N	ns	0.106		Empty vs. D3126N	ns	>0.9999
Empty vs. K3129H	ns	0.9999		Empty vs. K3129H	****	<0.0001		Empty vs. K3129H	****	<0.0001		Empty vs. K3129H	***	0.0006		Empty vs. K3129H	ns	>0.9999		Empty vs. K3129H	ns	>0.9999		Empty vs. K3129H	ns	>0.9999		Empty vs. K3129H	*	0.0162		Empty vs. K3129H	ns	0.146		Empty vs. K3129H	****	<0.0001
Empty vs. NH	ns	0.985		Empty vs. NH	ns	>0.9999		Empty vs. NH	ns	>0.9999		Empty vs. NH	ns	0.9914		Empty vs. NH	ns	>0.9999		Empty vs. NH	ns	>0.9999		Empty vs. NH	ns	>0.9999		Empty vs. NH	ns	>0.9999		Empty vs. NH	ns	0.1157		Empty vs. NH	ns	0.506
+CsA				+CsA				+CsA				+CsA				+CsA				+CsA				+CsA				+CsA				+CsA				+CsA
Empty vs. CypA	ns	0.9961		Empty vs. CypA	ns	0.5568		Empty vs. CypA	***	0.0003		Empty vs. CypA	****	<0.0001		Empty vs. CypA	*	0.02		Empty vs. CypA	***	0.0005		Empty vs. CypA	ns	0.8112		Empty vs. CypA	ns	0.4985		Empty vs. CypA	ns	0.1672		Empty vs. CypA	ns	0.2958
Empty vs. D66N	ns	0.9752		Empty vs. D66N	ns	0.5156		Empty vs. D66N	ns	0.0608		Empty vs. D66N	ns	0.6826		Empty vs. D66N	ns	0.066		Empty vs. D66N	*	0.0177		Empty vs. D66N	ns	0.9999		Empty vs. D66N	ns	0.6121		Empty vs. D66N	ns	0.0667		Empty vs. D66N	****	<0.0001
Empty vs. R69H	ns	0.9997		Empty vs. R69H	ns	0.8861		Empty vs. R69H	**	0.0034		Empty vs. R69H	****	<0.0001		Empty vs. R69H	*	0.0311		Empty vs. R69H	**	0.0049		Empty vs. R69H	ns	0.5469		Empty vs. R69H	ns	0.1409		Empty vs. R69H	ns	0.1425		Empty vs. R69H	ns	0.5662
Empty vs. D66N/R69H	ns	0.5105		Empty vs. D66N/R69H	ns	0.9005		Empty vs. D66N/R69H	ns	>0.9999		Empty vs. D66N/R69H	ns	0.0602		Empty vs. D66N/R69H	**	0.0064		Empty vs. D66N/R69H	****	<0.0001		Empty vs. D66N/R69H	ns	0.4134		Empty vs. D66N/R69H	*	0.0203		Empty vs. D66N/R69H	ns	0.9088		Empty vs. D66N/R69H	****	<0.0001
Empty vs. BP2Cyp	ns	0.9999		Empty vs. BP2Cyp	****	<0.0001		Empty vs. BP2Cyp	****	<0.0001		Empty vs. BP2Cyp	****	<0.0001		Empty vs. BP2Cyp	****	<0.0001		Empty vs. BP2Cyp	****	<0.0001		Empty vs. BP2Cyp	ns	0.9779		Empty vs. BP2Cyp	****	<0.0001		Empty vs. BP2Cyp	ns	0.0849		Empty vs. BP2Cyp	****	<0.0001
Empty vs. D3126N	ns	0.7024		Empty vs. D3126N	*	0.0218		Empty vs. D3126N	ns	0.1776		Empty vs. D3126N	ns	0.8979		Empty vs. D3126N	*	0.0183		Empty vs. D3126N	ns	0.1765		Empty vs. D3126N	ns	0.6874		Empty vs. D3126N	ns	0.9999		Empty vs. D3126N	ns	0.0502		Empty vs. D3126N	****	<0.0001
Empty vs. K3129H	ns	0.7849		Empty vs. K3129H	****	<0.0001		Empty vs. K3129H	****	<0.0001		Empty vs. K3129H	****	<0.0001		Empty vs. K3129H	****	<0.0001		Empty vs. K3129H	****	<0.0001		Empty vs. K3129H	ns	0.9599		Empty vs. K3129H	****	<0.0001		Empty vs. K3129H	*	0.028		Empty vs. K3129H	****	<0.0001
Empty vs. NH	ns	>0.9999		Empty vs. NH	ns	0.9438		Empty vs. NH	*	0.0247		Empty vs. NH	ns	0.9899		Empty vs. NH	ns	0.3607		Empty vs. NH	ns	0.5464		Empty vs. NH	ns	>0.9999		Empty vs. NH	ns	0.9769		Empty vs. NH	*	0.0454		Empty vs. NH	****	<0.0001
Šídák's multiple comparisons test	Summary	Adjusted P Value		Šídák's multiple comparisons test	Summary	Adjusted P Value		Šídák's multiple comparisons test	Summary	Adjusted P Value		Šídák's multiple comparisons test	Summary	Adjusted P Value		Šídák's multiple comparisons test	Summary	Adjusted P Value		Šídák's multiple comparisons test	Summary	Adjusted P Value		Šídák's multiple comparisons test	Summary	Adjusted P Value		Šídák's multiple comparisons test	Summary	Adjusted P Value		Šídák's multiple comparisons test	Summary	Adjusted P Value		Šídák's multiple comparisons test	Summary	Adjusted P Value
-CsA - +CsA				-CsA - +CsA				-CsA - +CsA				-CsA - +CsA				-CsA - +CsA				-CsA - +CsA				-CsA - +CsA				-CsA - +CsA				-CsA - +CsA				-CsA - +CsA
Empty	*	0.0155		Empty	****	<0.0001		Empty	ns	0.9941		Empty	****	<0.0001		Empty	****	<0.0001		Empty	****	<0.0001		Empty	ns	>0.9999		Empty	****	<0.0001		Empty	ns	0.9954		Empty	****	<0.0001
CypA	ns	0.3922		CypA	****	<0.0001		CypA	ns	0.9662		CypA	****	<0.0001		CypA	***	0.0002		CypA	**	0.0039		CypA	ns	>0.9999		CypA	****	<0.0001		CypA	ns	0.9559		CypA	****	<0.0001
D66N	ns	>0.9999		D66N	****	<0.0001		D66N	ns	0.9138		D66N	****	<0.0001		D66N	***	0.0001		D66N	***	0.0003		D66N	ns	0.9902		D66N	****	<0.0001		D66N	ns	0.9614		D66N	ns	0.8316
R69H	ns	0.9837		R69H	****	<0.0001		R69H	ns	0.7157		R69H	****	<0.0001		R69H	****	<0.0001		R69H	***	0.0005		R69H	ns	0.9488		R69H	****	<0.0001		R69H	ns	0.9002		R69H	****	<0.0001
D66N/R69H	ns	0.9989		D66N/R69H	**	0.0011		D66N/R69H	ns	0.9988		D66N/R69H	****	<0.0001		D66N/R69H	**	0.0015		D66N/R69H	ns	0.0508		D66N/R69H	ns	>0.9999		D66N/R69H	****	<0.0001		D66N/R69H	ns	0.4641		D66N/R69H	ns	0.8845
BP2Cyp	ns	0.4415		BP2Cyp	ns	>0.9999		BP2Cyp	ns	>0.9999		BP2Cyp	ns	>0.9999		BP2Cyp	ns	0.9988		BP2Cyp	ns	>0.9999		BP2Cyp	ns	0.9886		BP2Cyp	ns	>0.9999		BP2Cyp	ns	>0.9999		BP2Cyp	ns	>0.9999
D3126N	**	0.0098		D3126N	ns	0.5005		D3126N	ns	0.1605		D3126N	****	<0.0001		D3126N	****	<0.0001		D3126N	****	<0.0001		D3126N	ns	0.4777		D3126N	****	<0.0001		D3126N	ns	>0.9999		D3126N	ns	>0.9999
K3129H	**	0.0041		K3129H	ns	>0.9999		K3129H	ns	>0.9999		K3129H	ns	>0.9999		K3129H	ns	0.9099		K3129H	ns	>0.9999		K3129H	ns	>0.9999		K3129H	ns	0.6837		K3129H	ns	>0.9999		K3129H	ns	>0.9999
NH	ns	0.3733		NH	***	0.0009		NH	ns	0.1619		NH	****	<0.0001		NH	****	<0.0001		NH	****	<0.0001		NH	ns	0.9997		NH	****	<0.0001		NH	ns	>0.9999		NH	ns	0.7228

### Sheet: Fig S6
HIV-1				HIV-1				G89V				G89V				HIV-2				HIV-2
Control				RANBP2∆Cyp				Control				RANBP2∆Cyp				Control				RANBP2∆Cyp
Dunnett's multiple comparisons test	Summary	Adjusted P Value		Dunnett's multiple comparisons test	Summary	Adjusted P Value		Dunnett's multiple comparisons test	Summary	Adjusted P Value		Dunnett's multiple comparisons test	Summary	Adjusted P Value		Dunnett's multiple comparisons test	Summary	Adjusted P Value		Dunnett's multiple comparisons test	Summary	Adjusted P Value
-Dox				-Dox				-Dox				-Dox				-Dox				-Dox
Control vs. SEH1L	ns	0.9643		Control vs. SEH1L	ns	0.154		Control vs. SEH1L	ns	0.641		Control vs. SEH1L	ns	0.861		Control vs. SEH1L	****	<0.0001		Control vs. SEH1L	****	<0.0001
Control vs. NUP85	ns	0.4614		Control vs. NUP85	ns	0.0646		Control vs. NUP85	****	<0.0001		Control vs. NUP85	ns	0.8464		Control vs. NUP85	****	<0.0001		Control vs. NUP85	****	<0.0001
Control vs. NUP160	ns	>0.9999		Control vs. NUP160	****	<0.0001		Control vs. NUP160	ns	0.9925		Control vs. NUP160	ns	>0.9999		Control vs. NUP160	****	<0.0001		Control vs. NUP160	****	<0.0001
Control vs. SEC13	ns	0.1026		Control vs. SEC13	****	<0.0001		Control vs. SEC13	ns	>0.9999		Control vs. SEC13	ns	0.1446		Control vs. SEC13	****	<0.0001		Control vs. SEC13	****	<0.0001
Control vs. NUP98	ns	0.9839		Control vs. NUP98	****	<0.0001		Control vs. NUP98	ns	0.4987		Control vs. NUP98	*	0.0434		Control vs. NUP98	ns	>0.9999		Control vs. NUP98	**	0.0083
Control vs. NUP107	ns	0.0579		Control vs. NUP107	ns	0.9498		Control vs. NUP107	**	0.0015		Control vs. NUP107	ns	>0.9999		Control vs. NUP107	****	<0.0001		Control vs. NUP107	****	<0.0001
Control vs. NUP133	ns	0.8188		Control vs. NUP133	ns	0.9847		Control vs. NUP133	****	<0.0001		Control vs. NUP133	ns	>0.9999		Control vs. NUP133	****	<0.0001		Control vs. NUP133	****	<0.0001
Control vs. NUP37	ns	>0.9999		Control vs. NUP37	ns	0.9996		Control vs. NUP37	ns	0.8761		Control vs. NUP37	ns	>0.9999		Control vs. NUP37	**	0.0082		Control vs. NUP37	ns	0.0623
Control vs. NUP43	ns	0.3535		Control vs. NUP43	***	0.0003		Control vs. NUP43	ns	0.2311		Control vs. NUP43	ns	0.7253		Control vs. NUP43	****	<0.0001		Control vs. NUP43	****	<0.0001
Control vs. AHCTF1	ns	0.2271		Control vs. AHCTF1	**	0.0057		Control vs. AHCTF1	***	0.0002		Control vs. AHCTF1	ns	0.0707		Control vs. AHCTF1	****	<0.0001		Control vs. AHCTF1	****	<0.0001
Control vs. NUP93	***	0.0003		Control vs. NUP93	****	<0.0001		Control vs. NUP93	****	<0.0001		Control vs. NUP93	***	0.0001		Control vs. NUP93	****	<0.0001		Control vs. NUP93	****	<0.0001
Control vs. NUP205	*	0.0161		Control vs. NUP205	****	<0.0001		Control vs. NUP205	****	<0.0001		Control vs. NUP205	****	<0.0001		Control vs. NUP205	****	<0.0001		Control vs. NUP205	****	<0.0001
Control vs. NUP188	ns	0.0769		Control vs. NUP188	****	<0.0001		Control vs. NUP188	ns	0.9839		Control vs. NUP188	ns	0.5765		Control vs. NUP188	****	<0.0001		Control vs. NUP188	****	<0.0001
Control vs. NUP155	*	0.0402		Control vs. NUP155	****	<0.0001		Control vs. NUP155	***	0.0006		Control vs. NUP155	**	0.0069		Control vs. NUP155	ns	>0.9999		Control vs. NUP155	****	<0.0001
Control vs. NUP35	****	<0.0001		Control vs. NUP35	****	<0.0001		Control vs. NUP35	ns	0.0578		Control vs. NUP35	ns	0.9966		Control vs. NUP35	****	<0.0001		Control vs. NUP35	****	<0.0001
Control vs. NUP62	ns	0.2513		Control vs. NUP62	****	<0.0001		Control vs. NUP62	****	<0.0001		Control vs. NUP62	***	0.0001		Control vs. NUP62	****	<0.0001		Control vs. NUP62	****	<0.0001
Control vs. NUP54	ns	0.0937		Control vs. NUP54	ns	0.1649		Control vs. NUP54	ns	0.8655		Control vs. NUP54	ns	0.9834		Control vs. NUP54	ns	0.6292		Control vs. NUP54	***	0.0004
Control vs. NUPL1	ns	0.8301		Control vs. NUPL1	****	<0.0001		Control vs. NUPL1	ns	0.9441		Control vs. NUPL1	ns	0.6138		Control vs. NUPL1	ns	0.0507		Control vs. NUPL1	****	<0.0001
Control vs. POM121	ns	>0.9999		Control vs. POM121	*	0.0259		Control vs. POM121	*	0.0287		Control vs. POM121	ns	0.9615		Control vs. POM121	ns	>0.9999		Control vs. POM121	ns	0.2456
Control vs. NDC1	ns	0.9863		Control vs. NDC1	ns	0.4413		Control vs. NDC1	ns	0.0734		Control vs. NDC1	ns	0.4094		Control vs. NDC1	ns	0.1658		Control vs. NDC1	*	0.0134
Control vs. GLE1	ns	>0.9999		Control vs. GLE1	**	0.0034		Control vs. GLE1	ns	0.9926		Control vs. GLE1	ns	>0.9999		Control vs. GLE1	ns	>0.9999		Control vs. GLE1	ns	>0.9999
Control vs. RANBP2	*	0.0156		Control vs. RANBP2	***	0.0002		Control vs. RANBP2	ns	>0.9999		Control vs. RANBP2	ns	>0.9999		Control vs. RANBP2	****	<0.0001		Control vs. RANBP2	ns	0.3837
Control vs. NUP88	ns	>0.9999		Control vs. NUP88	ns	>0.9999		Control vs. NUP88	ns	0.7058		Control vs. NUP88	ns	>0.9999		Control vs. NUP88	****	<0.0001		Control vs. NUP88	****	<0.0001
Control vs. NUP214	ns	>0.9999		Control vs. NUP214	*	0.021		Control vs. NUP214	**	0.0021		Control vs. NUP214	ns	0.0676		Control vs. NUP214	ns	0.5779		Control vs. NUP214	****	<0.0001
Control vs. RAE1	****	<0.0001		Control vs. RAE1	ns	0.1131		Control vs. RAE1	ns	0.9736		Control vs. RAE1	ns	>0.9999		Control vs. RAE1	****	<0.0001		Control vs. RAE1	**	0.0066
Control vs. AAAS	ns	>0.9999		Control vs. AAAS	ns	0.1836		Control vs. AAAS	ns	>0.9999		Control vs. AAAS	ns	>0.9999		Control vs. AAAS	ns	>0.9999		Control vs. AAAS	ns	>0.9999
Control vs. NUP153	***	0.0001		Control vs. NUP153	****	<0.0001		Control vs. NUP153	****	<0.0001		Control vs. NUP153	**	0.004		Control vs. NUP153	****	<0.0001		Control vs. NUP153	****	<0.0001
Control vs. NUP50	ns	0.9687		Control vs. NUP50	ns	0.7317		Control vs. NUP50	ns	0.5053		Control vs. NUP50	ns	>0.9999		Control vs. NUP50	**	0.0027		Control vs. NUP50	****	<0.0001
Control vs. TPR	ns	0.6		Control vs. TPR	ns	0.0516		Control vs. TPR	ns	>0.9999		Control vs. TPR	ns	>0.9999		Control vs. TPR	****	<0.0001		Control vs. TPR	****	<0.0001
Control vs. TNPO3	***	0.0001		Control vs. TNPO3	****	<0.0001		Control vs. TNPO3	**	0.008		Control vs. TNPO3	**	0.0029		Control vs. TNPO3	****	<0.0001		Control vs. TNPO3	****	<0.0001
Control vs. TNPO1	ns	0.9382		Control vs. TNPO1	*	0.0398		Control vs. TNPO1	ns	>0.9999		Control vs. TNPO1	ns	>0.9999		Control vs. TNPO1	****	<0.0001		Control vs. TNPO1	***	0.0005
Control vs. TNPO2	ns	>0.9999		Control vs. TNPO2	ns	0.6038		Control vs. TNPO2	ns	0.999		Control vs. TNPO2	ns	0.9991		Control vs. TNPO2	ns	0.0995		Control vs. TNPO2	ns	0.7178
Control vs. KPNA2	ns	>0.9999		Control vs. KPNA2	ns	0.4135		Control vs. KPNA2	ns	0.19		Control vs. KPNA2	ns	0.9407		Control vs. KPNA2	ns	0.769		Control vs. KPNA2	**	0.0027
Control vs. KPNB1	ns	>0.9999		Control vs. KPNB1	****	<0.0001		Control vs. KPNB1	**	0.0044		Control vs. KPNB1	ns	0.3492		Control vs. KPNB1	****	<0.0001		Control vs. KPNB1	****	<0.0001
Control vs. KPNA1	ns	>0.9999		Control vs. KPNA1	ns	>0.9999		Control vs. KPNA1	ns	0.3687		Control vs. KPNA1	ns	>0.9999		Control vs. KPNA1	ns	0.8278		Control vs. KPNA1	ns	0.6961
Control vs. KPNA3	ns	>0.9999		Control vs. KPNA3	ns	>0.9999		Control vs. KPNA3	ns	0.4641		Control vs. KPNA3	ns	>0.9999		Control vs. KPNA3	*	0.0231		Control vs. KPNA3	**	0.0049
Control vs. KPNA4	ns	>0.9999		Control vs. KPNA4	ns	>0.9999		Control vs. KPNA4	ns	0.1369		Control vs. KPNA4	ns	0.9967		Control vs. KPNA4	ns	0.994		Control vs. KPNA4	ns	0.1094
Control vs. KPNA5	ns	>0.9999		Control vs. KPNA5	ns	>0.9999		Control vs. KPNA5	ns	0.564		Control vs. KPNA5	ns	>0.9999		Control vs. KPNA5	ns	0.4513		Control vs. KPNA5	ns	0.5794
Control vs. KPNA6	ns	>0.9999		Control vs. KPNA6	ns	>0.9999		Control vs. KPNA6	ns	0.6042		Control vs. KPNA6	ns	>0.9999		Control vs. KPNA6	ns	0.1759		Control vs. KPNA6	ns	>0.9999
Control vs. IPO4	ns	0.7877		Control vs. IPO4	****	<0.0001		Control vs. IPO4	*	0.023		Control vs. IPO4	****	<0.0001		Control vs. IPO4	ns	>0.9999		Control vs. IPO4	ns	>0.9999
Control vs. IPO5	ns	>0.9999		Control vs. IPO5	ns	0.8022		Control vs. IPO5	ns	0.2742		Control vs. IPO5	ns	0.9666		Control vs. IPO5	ns	0.1743		Control vs. IPO5	ns	0.8254
Control vs. IPO7	ns	>0.9999		Control vs. IPO7	*	0.0316		Control vs. IPO7	ns	0.8372		Control vs. IPO7	ns	0.5442		Control vs. IPO7	ns	0.6109		Control vs. IPO7	ns	>0.9999
Control vs. IPO8	ns	0.97		Control vs. IPO8	****	<0.0001		Control vs. IPO8	ns	>0.9999		Control vs. IPO8	ns	0.0627		Control vs. IPO8	*	0.0175		Control vs. IPO8	ns	0.4135
Control vs. IPO9	ns	>0.9999		Control vs. IPO9	ns	0.4702		Control vs. IPO9	ns	0.8939		Control vs. IPO9	ns	>0.9999		Control vs. IPO9	ns	0.964		Control vs. IPO9	ns	0.0626
Control vs. IPO11	ns	0.8796		Control vs. IPO11	ns	0.2293		Control vs. IPO11	ns	0.8359		Control vs. IPO11	ns	0.186		Control vs. IPO11	*	0.0376		Control vs. IPO11	ns	0.9997
Control vs. IPO13	ns	>0.9999		Control vs. IPO13	ns	>0.9999		Control vs. IPO13	***	0.0009		Control vs. IPO13	ns	0.8366		Control vs. IPO13	*	0.0303		Control vs. IPO13	****	<0.0001
Control vs. CPSF6	****	<0.0001		Control vs. CPSF6	****	<0.0001		Control vs. CPSF6	****	<0.0001		Control vs. CPSF6	****	<0.0001		Control vs. CPSF6	****	<0.0001		Control vs. CPSF6	****	<0.0001
Control vs. PPIA	ns	0.628		Control vs. PPIA	ns	0.9986		Control vs. PPIA	ns	0.6895		Control vs. PPIA	ns	>0.9999		Control vs. PPIA	ns	0.9858		Control vs. PPIA	****	<0.0001
+Dox				+Dox				+Dox				+Dox				+Dox				+Dox
Control vs. SEH1L	ns	>0.9999		Control vs. SEH1L	ns	0.2381		Control vs. SEH1L	****	<0.0001		Control vs. SEH1L	****	<0.0001		Control vs. SEH1L	ns	>0.9999		Control vs. SEH1L	ns	>0.9999
Control vs. NUP85	ns	>0.9999		Control vs. NUP85	ns	0.9126		Control vs. NUP85	****	<0.0001		Control vs. NUP85	ns	>0.9999		Control vs. NUP85	ns	0.9998		Control vs. NUP85	ns	0.7486
Control vs. NUP160	ns	>0.9999		Control vs. NUP160	*	0.0462		Control vs. NUP160	****	<0.0001		Control vs. NUP160	****	<0.0001		Control vs. NUP160	ns	0.9979		Control vs. NUP160	ns	0.9975
Control vs. SEC13	ns	>0.9999		Control vs. SEC13	ns	0.0604		Control vs. SEC13	****	<0.0001		Control vs. SEC13	****	<0.0001		Control vs. SEC13	ns	>0.9999		Control vs. SEC13	ns	>0.9999
Control vs. NUP98	ns	>0.9999		Control vs. NUP98	ns	>0.9999		Control vs. NUP98	****	<0.0001		Control vs. NUP98	***	0.0001		Control vs. NUP98	ns	>0.9999		Control vs. NUP98	****	<0.0001
Control vs. NUP107	ns	>0.9999		Control vs. NUP107	****	<0.0001		Control vs. NUP107	ns	>0.9999		Control vs. NUP107	ns	>0.9999		Control vs. NUP107	ns	>0.9999		Control vs. NUP107	****	<0.0001
Control vs. NUP133	ns	0.99		Control vs. NUP133	****	<0.0001		Control vs. NUP133	ns	0.5941		Control vs. NUP133	ns	>0.9999		Control vs. NUP133	ns	0.7582		Control vs. NUP133	****	<0.0001
Control vs. NUP37	ns	>0.9999		Control vs. NUP37	ns	>0.9999		Control vs. NUP37	***	0.0004		Control vs. NUP37	ns	>0.9999		Control vs. NUP37	ns	>0.9999		Control vs. NUP37	ns	>0.9999
Control vs. NUP43	ns	>0.9999		Control vs. NUP43	ns	0.9993		Control vs. NUP43	****	<0.0001		Control vs. NUP43	****	<0.0001		Control vs. NUP43	ns	>0.9999		Control vs. NUP43	ns	>0.9999
Control vs. AHCTF1	ns	>0.9999		Control vs. AHCTF1	ns	>0.9999		Control vs. AHCTF1	****	<0.0001		Control vs. AHCTF1	**	0.0037		Control vs. AHCTF1	ns	>0.9999		Control vs. AHCTF1	ns	>0.9999
Control vs. NUP93	ns	0.9949		Control vs. NUP93	****	<0.0001		Control vs. NUP93	****	<0.0001		Control vs. NUP93	****	<0.0001		Control vs. NUP93	ns	0.3537		Control vs. NUP93	***	0.001
Control vs. NUP205	ns	>0.9999		Control vs. NUP205	****	<0.0001		Control vs. NUP205	****	<0.0001		Control vs. NUP205	****	<0.0001		Control vs. NUP205	ns	0.4942		Control vs. NUP205	***	0.0008
Control vs. NUP188	ns	>0.9999		Control vs. NUP188	ns	0.9367		Control vs. NUP188	****	<0.0001		Control vs. NUP188	****	<0.0001		Control vs. NUP188	ns	0.9883		Control vs. NUP188	**	0.0018
Control vs. NUP155	ns	>0.9999		Control vs. NUP155	****	<0.0001		Control vs. NUP155	****	<0.0001		Control vs. NUP155	****	<0.0001		Control vs. NUP155	ns	0.5791		Control vs. NUP155	*	0.0118
Control vs. NUP35	ns	>0.9999		Control vs. NUP35	ns	>0.9999		Control vs. NUP35	****	<0.0001		Control vs. NUP35	ns	0.611		Control vs. NUP35	ns	0.0902		Control vs. NUP35	****	<0.0001
Control vs. NUP62	ns	>0.9999		Control vs. NUP62	****	<0.0001		Control vs. NUP62	****	<0.0001		Control vs. NUP62	ns	0.1261		Control vs. NUP62	ns	0.8038		Control vs. NUP62	ns	0.1699
Control vs. NUP54	ns	>0.9999		Control vs. NUP54	ns	0.9828		Control vs. NUP54	****	<0.0001		Control vs. NUP54	****	<0.0001		Control vs. NUP54	ns	>0.9999		Control vs. NUP54	ns	>0.9999
Control vs. NUPL1	ns	>0.9999		Control vs. NUPL1	ns	>0.9999		Control vs. NUPL1	****	<0.0001		Control vs. NUPL1	*	0.0182		Control vs. NUPL1	ns	>0.9999		Control vs. NUPL1	ns	0.9999
Control vs. POM121	ns	>0.9999		Control vs. POM121	ns	>0.9999		Control vs. POM121	**	0.0086		Control vs. POM121	ns	>0.9999		Control vs. POM121	ns	>0.9999		Control vs. POM121	ns	>0.9999
Control vs. NDC1	ns	>0.9999		Control vs. NDC1	ns	0.9574		Control vs. NDC1	****	<0.0001		Control vs. NDC1	****	<0.0001		Control vs. NDC1	ns	>0.9999		Control vs. NDC1	ns	>0.9999
Control vs. GLE1	ns	>0.9999		Control vs. GLE1	****	<0.0001		Control vs. GLE1	ns	0.9997		Control vs. GLE1	ns	0.7298		Control vs. GLE1	ns	>0.9999		Control vs. GLE1	ns	>0.9999
Control vs. RANBP2	ns	>0.9999		Control vs. RANBP2	*	0.0233		Control vs. RANBP2	****	<0.0001		Control vs. RANBP2	ns	0.1943		Control vs. RANBP2	ns	0.9077		Control vs. RANBP2	ns	0.958
Control vs. NUP88	ns	0.0787		Control vs. NUP88	****	<0.0001		Control vs. NUP88	****	<0.0001		Control vs. NUP88	****	<0.0001		Control vs. NUP88	ns	0.9697		Control vs. NUP88	**	0.0094
Control vs. NUP214	ns	0.9056		Control vs. NUP214	****	<0.0001		Control vs. NUP214	ns	0.2916		Control vs. NUP214	ns	0.0656		Control vs. NUP214	ns	>0.9999		Control vs. NUP214	*	0.0303
Control vs. RAE1	ns	>0.9999		Control vs. RAE1	****	<0.0001		Control vs. RAE1	****	<0.0001		Control vs. RAE1	****	<0.0001		Control vs. RAE1	ns	>0.9999		Control vs. RAE1	ns	>0.9999
Control vs. AAAS	ns	>0.9999		Control vs. AAAS	ns	0.7767		Control vs. AAAS	***	0.0002		Control vs. AAAS	ns	0.6294		Control vs. AAAS	ns	0.9628		Control vs. AAAS	ns	0.0503
Control vs. NUP153	ns	>0.9999		Control vs. NUP153	ns	>0.9999		Control vs. NUP153	****	<0.0001		Control vs. NUP153	ns	0.8389		Control vs. NUP153	ns	0.7137		Control vs. NUP153	ns	0.2918
Control vs. NUP50	ns	>0.9999		Control vs. NUP50	ns	0.9902		Control vs. NUP50	****	<0.0001		Control vs. NUP50	**	0.0013		Control vs. NUP50	ns	>0.9999		Control vs. NUP50	ns	0.9674
Control vs. TPR	ns	>0.9999		Control vs. TPR	**	0.0077		Control vs. TPR	ns	0.9941		Control vs. TPR	ns	0.9989		Control vs. TPR	ns	>0.9999		Control vs. TPR	*	0.0169
Control vs. TNPO3	ns	>0.9999		Control vs. TNPO3	****	<0.0001		Control vs. TNPO3	****	<0.0001		Control vs. TNPO3	****	<0.0001		Control vs. TNPO3	ns	0.9822		Control vs. TNPO3	ns	>0.9999
Control vs. TNPO1	****	<0.0001		Control vs. TNPO1	****	<0.0001		Control vs. TNPO1	****	<0.0001		Control vs. TNPO1	****	<0.0001		Control vs. TNPO1	****	<0.0001		Control vs. TNPO1	****	<0.0001
Control vs. TNPO2	ns	>0.9999		Control vs. TNPO2	**	0.0028		Control vs. TNPO2	ns	0.8538		Control vs. TNPO2	ns	0.4133		Control vs. TNPO2	ns	>0.9999		Control vs. TNPO2	ns	0.9998
Control vs. KPNA2	ns	>0.9999		Control vs. KPNA2	ns	0.6402		Control vs. KPNA2	****	<0.0001		Control vs. KPNA2	ns	0.9862		Control vs. KPNA2	ns	>0.9999		Control vs. KPNA2	ns	>0.9999
Control vs. KPNB1	ns	0.9946		Control vs. KPNB1	****	<0.0001		Control vs. KPNB1	****	<0.0001		Control vs. KPNB1	****	<0.0001		Control vs. KPNB1	ns	0.6052		Control vs. KPNB1	*	0.0134
Control vs. KPNA1	ns	>0.9999		Control vs. KPNA1	ns	>0.9999		Control vs. KPNA1	**	0.0042		Control vs. KPNA1	ns	0.7298		Control vs. KPNA1	ns	>0.9999		Control vs. KPNA1	ns	>0.9999
Control vs. KPNA3	ns	>0.9999		Control vs. KPNA3	ns	0.9853		Control vs. KPNA3	****	<0.0001		Control vs. KPNA3	ns	>0.9999		Control vs. KPNA3	ns	>0.9999		Control vs. KPNA3	ns	>0.9999
Control vs. KPNA4	ns	>0.9999		Control vs. KPNA4	ns	>0.9999		Control vs. KPNA4	****	<0.0001		Control vs. KPNA4	*	0.0147		Control vs. KPNA4	ns	>0.9999		Control vs. KPNA4	ns	>0.9999
Control vs. KPNA5	ns	>0.9999		Control vs. KPNA5	ns	>0.9999		Control vs. KPNA5	***	0.0005		Control vs. KPNA5	ns	0.6294		Control vs. KPNA5	ns	>0.9999		Control vs. KPNA5	ns	>0.9999
Control vs. KPNA6	ns	>0.9999		Control vs. KPNA6	ns	>0.9999		Control vs. KPNA6	***	0.0002		Control vs. KPNA6	ns	0.971		Control vs. KPNA6	ns	>0.9999		Control vs. KPNA6	ns	>0.9999
Control vs. IPO4	ns	>0.9999		Control vs. IPO4	***	0.0007		Control vs. IPO4	ns	0.1857		Control vs. IPO4	****	<0.0001		Control vs. IPO4	ns	>0.9999		Control vs. IPO4	ns	0.9998
Control vs. IPO5	ns	>0.9999		Control vs. IPO5	ns	0.896		Control vs. IPO5	*	0.0108		Control vs. IPO5	ns	0.7118		Control vs. IPO5	ns	>0.9999		Control vs. IPO5	ns	0.9476
Control vs. IPO7	ns	>0.9999		Control vs. IPO7	****	<0.0001		Control vs. IPO7	****	<0.0001		Control vs. IPO7	****	<0.0001		Control vs. IPO7	ns	>0.9999		Control vs. IPO7	ns	>0.9999
Control vs. IPO8	ns	>0.9999		Control vs. IPO8	**	0.0021		Control vs. IPO8	ns	0.9979		Control vs. IPO8	****	<0.0001		Control vs. IPO8	ns	>0.9999		Control vs. IPO8	ns	>0.9999
Control vs. IPO9	ns	>0.9999		Control vs. IPO9	ns	0.9705		Control vs. IPO9	ns	0.9146		Control vs. IPO9	ns	>0.9999		Control vs. IPO9	ns	>0.9999		Control vs. IPO9	ns	>0.9999
Control vs. IPO11	ns	>0.9999		Control vs. IPO11	ns	0.9944		Control vs. IPO11	****	<0.0001		Control vs. IPO11	****	<0.0001		Control vs. IPO11	ns	>0.9999		Control vs. IPO11	ns	0.1135
Control vs. IPO13	ns	>0.9999		Control vs. IPO13	****	<0.0001		Control vs. IPO13	****	<0.0001		Control vs. IPO13	ns	0.5477		Control vs. IPO13	ns	0.8858		Control vs. IPO13	ns	>0.9999
Control vs. CPSF6	ns	0.2381		Control vs. CPSF6	**	0.0031		Control vs. CPSF6	****	<0.0001		Control vs. CPSF6	****	<0.0001		Control vs. CPSF6	****	<0.0001		Control vs. CPSF6	****	<0.0001
Control vs. PPIA	ns	0.8722		Control vs. PPIA	****	<0.0001		Control vs. PPIA	ns	>0.9999		Control vs. PPIA	ns	0.6478		Control vs. PPIA	ns	>0.9999		Control vs. PPIA	ns	0.9547
Šídák's multiple comparisons test	Summary	Adjusted P Value		Šídák's multiple comparisons test	Summary	Adjusted P Value		Šídák's multiple comparisons test	Summary	Adjusted P Value		Šídák's multiple comparisons test	Summary	Adjusted P Value		Šídák's multiple comparisons test	Summary	Adjusted P Value		Šídák's multiple comparisons test	Summary	Adjusted P Value
-Dox - +Dox				-Dox - +Dox				-Dox - +Dox				-Dox - +Dox				-Dox - +Dox				-Dox - +Dox
SEH1L	ns	0.5986		SEH1L	ns	>0.9999		SEH1L	****	<0.0001		SEH1L	ns	0.2642		SEH1L	ns	0.1897		SEH1L	ns	0.1842
NUP85	ns	0.6386		NUP85	ns	>0.9999		NUP85	ns	>0.9999		NUP85	**	0.0035		NUP85	ns	0.1282		NUP85	****	<0.0001
NUP160	***	0.0004		NUP160	****	<0.0001		NUP160	ns	0.6712		NUP160	ns	>0.9999		NUP160	ns	0.1432		NUP160	*	0.0113
SEC13	ns	0.828		SEC13	ns	0.8441		SEC13	****	<0.0001		SEC13	**	0.0018		SEC13	ns	0.7788		SEC13	ns	>0.9999
NUP98	****	<0.0001		NUP98	****	<0.0001		NUP98	ns	0.5793		NUP98	****	<0.0001		NUP98	****	<0.0001		NUP98	****	<0.0001
NUP107	ns	>0.9999		NUP107	ns	0.4912		NUP107	****	<0.0001		NUP107	****	<0.0001		NUP107	ns	>0.9999		NUP107	ns	>0.9999
NUP133	ns	0.9998		NUP133	*	0.0135		NUP133	****	<0.0001		NUP133	****	<0.0001		NUP133	ns	>0.9999		NUP133	ns	0.5793
NUP37	**	0.0011		NUP37	****	<0.0001		NUP37	****	<0.0001		NUP37	****	<0.0001		NUP37	****	<0.0001		NUP37	****	<0.0001
NUP43	ns	0.5542		NUP43	ns	>0.9999		NUP43	****	<0.0001		NUP43	ns	0.454		NUP43	ns	0.7253		NUP43	ns	0.1239
AHCTF1	ns	0.9623		AHCTF1	ns	>0.9999		AHCTF1	****	<0.0001		AHCTF1	****	<0.0001		AHCTF1	**	0.0033		AHCTF1	****	<0.0001
NUP93	ns	>0.9999		NUP93	ns	0.9166		NUP93	ns	>0.9999		NUP93	ns	0.9915		NUP93	ns	>0.9999		NUP93	ns	0.9904
NUP205	ns	0.9451		NUP205	ns	0.7564		NUP205	ns	>0.9999		NUP205	ns	>0.9999		NUP205	ns	0.9905		NUP205	ns	>0.9999
NUP188	****	<0.0001		NUP188	****	<0.0001		NUP188	*	0.0323		NUP188	ns	>0.9999		NUP188	****	<0.0001		NUP188	****	<0.0001
NUP155	****	<0.0001		NUP155	ns	>0.9999		NUP155	ns	>0.9999		NUP155	ns	>0.9999		NUP155	****	<0.0001		NUP155	ns	0.7989
NUP35	****	<0.0001		NUP35	****	<0.0001		NUP35	****	<0.0001		NUP35	ns	0.0724		NUP35	****	<0.0001		NUP35	****	<0.0001
NUP62	****	<0.0001		NUP62	****	<0.0001		NUP62	****	<0.0001		NUP62	****	<0.0001		NUP62	***	0.0001		NUP62	**	0.002
NUP54	****	<0.0001		NUP54	ns	0.0863		NUP54	ns	0.9996		NUP54	ns	0.6752		NUP54	****	<0.0001		NUP54	****	<0.0001
NUPL1	****	<0.0001		NUPL1	ns	>0.9999		NUPL1	**	0.0024		NUPL1	****	<0.0001		NUPL1	****	<0.0001		NUPL1	***	0.0008
POM121	****	<0.0001		POM121	ns	>0.9999		POM121	****	<0.0001		POM121	****	<0.0001		POM121	****	<0.0001		POM121	****	<0.0001
NDC1	****	<0.0001		NDC1	*	0.0103		NDC1	****	<0.0001		NDC1	ns	0.3092		NDC1	****	<0.0001		NDC1	****	<0.0001
GLE1	****	<0.0001		GLE1	ns	0.9604		GLE1	****	<0.0001		GLE1	****	<0.0001		GLE1	****	<0.0001		GLE1	****	<0.0001
RANBP2	ns	>0.9999		RANBP2	****	<0.0001		RANBP2	ns	>0.9999		RANBP2	ns	0.0655		RANBP2	ns	0.9999		RANBP2	****	<0.0001
NUP88	ns	0.9112		NUP88	****	<0.0001		NUP88	****	<0.0001		NUP88	****	<0.0001		NUP88	****	<0.0001		NUP88	**	0.0051
NUP214	ns	0.0914		NUP214	****	<0.0001		NUP214	****	<0.0001		NUP214	****	<0.0001		NUP214	****	<0.0001		NUP214	****	<0.0001
RAE1	****	<0.0001		RAE1	****	<0.0001		RAE1	****	<0.0001		RAE1	****	<0.0001		RAE1	****	<0.0001		RAE1	****	<0.0001
AAAS	***	0.0004		AAAS	****	<0.0001		AAAS	****	<0.0001		AAAS	*	0.0238		AAAS	****	<0.0001		AAAS	****	<0.0001
NUP153	ns	>0.9999		NUP153	****	<0.0001		NUP153	****	<0.0001		NUP153	****	<0.0001		NUP153	ns	>0.9999		NUP153	ns	>0.9999
NUP50	*	0.0433		NUP50	**	0.0046		NUP50	****	<0.0001		NUP50	ns	0.1245		NUP50	****	<0.0001		NUP50	****	<0.0001
TPR	****	<0.0001		TPR	**	0.0061		TPR	****	<0.0001		TPR	***	0.0003		TPR	****	<0.0001		TPR	****	<0.0001
TNPO3	ns	>0.9999		TNPO3	ns	>0.9999		TNPO3	ns	0.9973		TNPO3	ns	>0.9999		TNPO3	ns	>0.9999		TNPO3	ns	>0.9999
TNPO1	ns	>0.9999		TNPO1	****	<0.0001		TNPO1	****	<0.0001		TNPO1	****	<0.0001		TNPO1	ns	0.2866		TNPO1	ns	0.0665
TNPO2	***	0.0003		TNPO2	ns	0.5284		TNPO2	****	<0.0001		TNPO2	****	<0.0001		TNPO2	****	<0.0001		TNPO2	****	<0.0001
KPNA2	***	0.0006		KPNA2	ns	>0.9999		KPNA2	****	<0.0001		KPNA2	****	<0.0001		KPNA2	****	<0.0001		KPNA2	****	<0.0001
KPNB1	***	0.0001		KPNB1	****	<0.0001		KPNB1	ns	0.1061		KPNB1	ns	0.8939		KPNB1	ns	0.0785		KPNB1	****	<0.0001
KPNA1	***	0.0004		KPNA1	**	0.0014		KPNA1	****	<0.0001		KPNA1	***	0.0003		KPNA1	****	<0.0001		KPNA1	****	<0.0001
KPNA3	**	0.0041		KPNA3	****	<0.0001		KPNA3	****	<0.0001		KPNA3	****	<0.0001		KPNA3	****	<0.0001		KPNA3	****	<0.0001
KPNA4	***	0.0001		KPNA4	***	0.0003		KPNA4	****	<0.0001		KPNA4	**	0.003		KPNA4	****	<0.0001		KPNA4	****	<0.0001
KPNA5	***	0.0002		KPNA5	***	0.001		KPNA5	****	<0.0001		KPNA5	****	<0.0001		KPNA5	****	<0.0001		KPNA5	****	<0.0001
KPNA6	***	0.0005		KPNA6	****	<0.0001		KPNA6	****	<0.0001		KPNA6	****	<0.0001		KPNA6	****	<0.0001		KPNA6	****	<0.0001
IPO4	****	<0.0001		IPO4	****	<0.0001		IPO4	****	<0.0001		IPO4	****	<0.0001		IPO4	****	<0.0001		IPO4	****	<0.0001
IPO5	***	0.0003		IPO5	****	<0.0001		IPO5	****	<0.0001		IPO5	****	<0.0001		IPO5	****	<0.0001		IPO5	****	<0.0001
IPO7	***	0.0008		IPO7	ns	0.2407		IPO7	****	<0.0001		IPO7	****	<0.0001		IPO7	****	<0.0001		IPO7	****	<0.0001
IPO8	****	<0.0001		IPO8	****	<0.0001		IPO8	****	<0.0001		IPO8	****	<0.0001		IPO8	****	<0.0001		IPO8	****	<0.0001
IPO9	**	0.0057		IPO9	****	<0.0001		IPO9	****	<0.0001		IPO9	****	<0.0001		IPO9	****	<0.0001		IPO9	****	<0.0001
IPO11	ns	0.5994		IPO11	ns	>0.9999		IPO11	****	<0.0001		IPO11	**	0.0041		IPO11	****	<0.0001		IPO11	****	<0.0001
IPO13	**	0.0029		IPO13	ns	>0.9999		IPO13	ns	0.4656		IPO13	****	<0.0001		IPO13	****	<0.0001		IPO13	****	<0.0001
CPSF6	****	<0.0001		CPSF6	****	<0.0001		CPSF6	****	<0.0001		CPSF6	****	<0.0001		CPSF6	****	<0.0001		CPSF6	****	<0.0001
PPIA	ns	>0.9999		PPIA	****	<0.0001		PPIA	****	<0.0001		PPIA	****	<0.0001		PPIA	****	<0.0001		PPIA	****	<0.0001
Control	***	0.0006		Control	***	0.0005		Control	****	<0.0001		Control	****	<0.0001		Control	****	<0.0001		Control	****	<0.0001
